# Engineering gene drive docking sites in a haplolethal locus in *Anopheles gambiae*

**DOI:** 10.1101/2025.03.03.641265

**Authors:** Andrea L. Smidler, Eryney A. Marrogi, Sean Scott, Enzo Mameli, Daniel Abernathy, Omar S. Akbari, George M. Church, Flaminia Catteruccia, Kevin Esvelt

## Abstract

Gene drives are selfish genetic elements which promise to be powerful tools in the fight against vector-borne diseases such as malaria. We previously proposed population replacement gene drives designed to better withstand the evolution of resistance by homing through haplolethal loci. Because most mutations in the wild-type allele that would otherwise confer resistance are lethal, only successful drive homing permits the cell to survive. Here we outline the development and characterization of two ΦC31-Recombination mediated cassette exchange (RMCE) gene drive docking lines with these features in *Anopheles gambiae*, a first step towards construction of robust gene drives in this important malaria vector. We outline adaption of the technique HACK (Homology Assisted CRISPR knockin) to knock-in two docking site sequences into a paired haplolethal-haplosufficient (Ribosome-Proteasome) locus, and confirm that these docking lines permit insertion of drive-relevant transgenes. We report the first anopheline proteasome knockouts, and identify ribosome mutants that reveal a major hurdle that such designs must overcome to develop robust drives in the future. Although we do not achieve drive, this work provides a new tool for constructing future evolution-robust drive systems and reveals critical challenges that must be overcome for future development of gene drives designed to target haplolethal loci in anophelines and, potentially, other metazoans.
