## Supplementary Tables for "Engineering gene drive docking sites in a haplolethal locus in *Anopheles gambiae*"

### Sheet: Table S1 dRPpbDonr sequence
Description	Sequence
F1 ORI	CTAAATTGTAAGCGTTAATATTTTGTTAAAATTCGCGTTAAATTTTTGTTAAATCAGCTCATTTTTTAACCAATAGGCCGAAATCGGCAAAATCCCTTATAAATCAAAAGAATAGACCGAGATAGGGTTGAGTGTTGTTCCAGTTTGGAACAAGAGTCCACTATTAAAGAACGTGGACTCCAACGTCAAAGGGCGAAAAACCGTCTATCAGGGCGATGGCCCACTACGTGAACCATCACCCTAATCAAGTTTTTTGGGGTCGAGGTGCCGTAAAGCACTAAATCGGAACCCTAAAGGGAGCCCCCGATTTAGAGCTTGACGGGGAAAGCCGGCGAACGTGGCGAGAAAGGAAGGGAAGAAAGCGAAAGGAGCGGGCGCTAGGGCGCTGGCAAGTGTAGC…
M13F region, PiggyBac TR, LoXP	CCCATTCGCCATTCAGGCTGCGCAACTGTTGGGAAGGGCGATCGGTGCGGGCCTCTTCGCTATTACGCCAGCTGGCGAAAGGGGGATGTGCTGCAAGGCGATTAAGTTGGGTAACGCCAGGGTTTTCCCAGTCACGACGTTGTAAAACGACGGCCAGTGAGCGCGCCTCGTTCATTCACGTTTTTGAACCCGTGGAGGACGGGCAGACTCGCGGTGCAAATGTGTTTTACAGCGTGATGGAGCAGATGAAGATGCTCGACACGCTGCAGAACACGCAGCTAGATTAACCCTAGAAAGATAATCATATTGTGACGTACGTTAAAGATAATCATGTGTAAAATTGACGCATGTGTTTTATCGGTCTGTATATCGAGGTTTATTTATTAATTTGAATAGATA…
U6 promoter followed by tethered gRNA P and Q in red and maroon respectively. (running antisense)	aaaaaaaagcaccgactcggtgccactttttcaagttgagtacggactaagccttattccaacttgctatgtttccatagctctggaacCACGCACATATTCAAGATTCtggaacgtgcaggagcaggacagagtgcaccgaatcggtgcgcactttttcaagttgtgtacggactggattaaaaatcactgccttattttaacttgctatgcttttcagcatagctctaaaacAATGTCCCGCTCGACCGACAcaaggacgaggggaaaaaaggttgtatatatactttgcgctttcaatccttgctctagcgatgcataaaggatattcaagaaggattttttgcctgagtgtgactgttataaggttttgatcctgccgtaactcacgctaatgtg…
U6 Promoter followed by tethered gRNA S and R. Highted in Red and maroon respectively. U6 in purple. (running antisense)	aaaaaaaagcaccgactcggtgccactttttcaagttgataacggactagccttattttaacttgctatttctagctctaaaacCGGCGTGGCGCTGAACTTGGccgagtcggatcaacttttgacctcctcgcaccgaatcggtgcgcgctttttcaagctgaatacggactggattaaaaatcactgccttatttcaacttgctatgctgttttcacagcatagctctgaaacCGAGGCGGTCAACAAGGTGAcaaggacgaggggaaaaaaggttgtatatatactttgcgctttcaatccttgctctagcgatgcataaaggatattcaagaaggattttttgcctgagtgtgactgttataaggttttgatcctgccgtaactcacgctaatgt…
RpL11 homology arm (Brown). Includes coding sequence. (sense)	CAAGAAAGCTGGGTACTCGAGCTGTTATTGGAAAGTACGTATCGTTGTATCGGACAAACGGTGGACTTTATAGGGgTTTCCAACTGGACTTTTCAGGGGTTGCTATTGGATTTGTCCTACAAAAGTGCTATAGTCCAACTAGAGTCCAATTCCCaTTACTTTAAaTTCATTTCaCATaaGAAAACGTCAATAAAGTgCCCCACAGCTATGAGAACTCCTGGAAAACCCTGTAAAGCTGCGACAGCAAATCACAACACCAtTCCCCCCTGAGACAAGTGGTAAACAAATCTGATAAAAATAACACCGGCCAtTCCGGCCGGTCCCATCCCGGGGGAATACATGTGCAAATTTTGACGCGTACACACTTTCCAGcAGTGGgAATTGCCGTGTTTATGTGCA…
RpL11 recoded 3' terminus. (Lowercase recoded). gRNA cut sites for Generation 2 drives noted. N' & O' and L' & M' noted in pink and purple respectively. N' and O' pams face outward and target sqeunces overlap	CCGACcATtGGcATtTAtGGccTcGAtTTtTAtGTgGTctTgGGCCGTCCAGGATAtAAtGTgGCgCAaaGgaGgCGtAAaATGGGtAAaATtGGgTTtATaCACCGgCTtACgAAGGAGGAtGCcATGAAaTGGTTtCAaCAaAAaTAtGAtGGcGTgATtCTcAAttcgAAaGCcAAaTAA
RpL32 surrogate 3' UTR	GCCCTGGTGCAAGAGAGGTTGGGGCTGGAGGTGTCCCTCCCTTGCTGGAGGTGCATCTTCTCTTCTTCTGTACACTTGGGCCGTCTGTCTGCGGAGTGGAGCTATACCGTGTTTTGGTGTTGGCGGATCTTTAATTATACTTTCTATGGAAGAAAGGATCCGTTTTGAGGAGTAATAATAAGAGATATTACGCTTAAAACGGCAAATTT
Sv40 terminus	TAGACATAATCAGCCATACCACATTTGTAGAGGTTTTACTTGCTTTAAAAAACCTCCCACACCTCCCCCTGAACCTGAAACATAAAATGAATGCAATTGTTGTTGTTAACTTGTTTATTGCAGCTTATAATGGTTACAAATAAAGCAATAGCATCACAAATTTCACAAATAAAGCATTTTTCTTCACTGCATTCTAGTTGTGGTTTGTCCAAACTCATCAATGTATC
Additional gRNA cut sites for 'generation 2' Gene drives. P' & Q', and R' and S' respectively in Blue and green.	AACAAACGCGAGATACCGGAAGTCTGCACCGgATaTCaCGtTCcACgctCAGCTCACGGGAGgATtTTaAAaATaTGgGTaCGGGGTGCCACCTGTACGGCTCGTTGAAGCCGATTAGTACAATAGATTTATTCAACCCCAAAGGTCTACACTCCCGGCCTACTCTTAGCTGATATGTCGCGTCCCggGGgGTcGCcgaaAAtTTcGTTCAATCGAGTgACtTTaTTcACgGCtTCcAGG
AttP	TCGCGCTCGCGCGACTGACGGTCGTAAGCACCCGCGTACGTGTCCACCCCGGTCACAACCCCTTGTGTCATGTCGGCGACCCTACGCCCCCAACTGAGAGAACTCAAAGGTTACCCCAGTTGGGGCACTACTCCCGAAAACCGCTTCTGACCTGGGAAAACGTGAAGCCCCGGGGCATCCGCTGAGGGTTGCCGCCGGGGCTTCGGTGTGTCCGTCAGTAC
AscI and Sv40	TCGCGCTCGCGCGACTGACGGTCGTAAGCACCCGCGTACGTGTCCACCCCGGTCACAACCCCTTGTGTCATGTCGGCGACCCTACGCCCCCAACTGAGAGAACTCAAAGGTTACCCCAGTTGGGGCACTACTCCCGAAAACCGCTTCTGACCTGGGAAAACGTGAAGCCCCGGGGCATCCGCTGAGGGTTGCCGCCGGGGCTTCGGTGTGTCCGTCAGTAC
m2Turquoise (antisense)	CAtccggacttgtacagctcgtccatgccgagagtgatcccggcggcggtcacgaactccagcaggaccatgtgatcgcgcttctcgttggggtctttgctcagcttggactgggtgctcaggtagtggttgtcgggcagcagcacggggccgtcgccgatgggggtgttctgctggtagtggtcggcgagctgcacgccgccgtcctcgatgttgtggcggatcttgaagttggccttgatgccgttcttctgcttgtcggcggtgatatagacgttgtcgctAaAgtagttgtactccagcttgtgccccaggatgttgccgtcctccttgaagtcgatgcccttcagctcgatgcggttcaccagggtgtcgccctcgaacttcacctcggcgcgg…
3xP3 promoter (antisense)	GGTGGCGACCGGTGGATCCCGGGCCCGCGGTACCGTCGACTCTAGCGGTACCCCGATTGTTTAGCTTGTTCAGCTGCGCTTGTTTATTTGCTTAGCTTTCGCTTAGCGACGTGTTCACTTTGCTTGTTTGAATTGAATTGTCGCTCCGTAGACGAAGCGCCTCTATTTATACTCCGGCGGTCGAGGGTTCGAAATCGATAAGCTTGGATCCTAATTGAATTAGCTCTAATTGAATTAGTCTCTAATTGAATTAGATCCCCGGGCGAGCTCGAATTA
attP	ACCATTGTGGGAACCGTGCGATCTCGCGCTCGCGCGACTGACGGTCGTAAGCACCCGCGTACGTGTCCACCCCGGTCACAACCCCTTGTGTCATGTCGGCGACCCTACGCCCCCAACTGAGAGAACTCAAAGGTTACCCCAGTTGGGGCACTACTCCCGAAAACCGCTTCTGACCTGGGAAAACGTGAAGCCCCGGGGCATCCGCTGAGGGTTGCCGCCGGGGCTTCGGTGTGTCCGTCAGTAC
Additional cut sites for 'generation 2' gene drives. N' & O' and P' & Q'	CCGgCTtACgAAGGAGGAtGCcAGCTTATTGGCTGGTTtCAaCAaAAaTAtGAtGGATACGTACCTTCCAGGTCGTAGTCTTGGATgctccgaggcttCTTAGAACGAAACGAATgtcttgggagtagCCATCTACTTGAGTTAtcgcatacgAAACCGACcATtGGcATtTAtGGccTGGGATTCTGTCTcGAtTTtTAtGTgGTctTgGGactagt
Rpt3' 3'UTR	CCATTGCTTCAACTTCCGTAACGTCCGAAATGTTTCAAACGAGTCAAACCAGAACTCGACGTTTATCAGACAAAATCGTAGCTAATTTTATTGAGACGAACCCACACACAGAATTCGTGTACAGTCGTGTAACCTTAAAGCGAACGTGAATACACCAGCGTCAATGCCGCCAAGCCACTCCCTGTGCTTCTGCTGTGT
Rpt1 recoded 3'terminus. gRNA cut sites for generation 2 of gene drives noted. Cut sites P' & Q' , R' and S' noted in blue and green respectively.	CTAATTaTAgGTCATgTACCggGGgGTcGCcgaaAAtTTcGCaTAcgatTTaATgACtTTaTTcACgGCtTCcAGGAAaTCtTTtTCgGTgGCgACtTTtCtcCtaGCCCGtATaGCgAACATcCCtGCtTCCGTGCAgACacttCGaATtTCaGCtCCcGTgctaTTgGGaCAgAGcCtcGCtAgCAatTCgAACCGgATaTCaCGtTCcACgctCATgcttCtcGCaTGgATtTTaAAaATaTGgGTaCGG
Rpt1 H arm. Antisense	CCCTCCAGATCCGGCAGCCCGAACTCCACCTTACGATCCAACCGCCCGGGACGCATCAGCGCCGGGTCAAGCGTATCGGGTCGATTCGTCGCCATCAGCACCTTAATGTTACCGCGCGGATCGAACCCATCCAGCTGGTTGATCAGCTCCAGCATCGTTCGCTGCACCTCATTGTCCCCTCCCGCACCATCGTCGAAACGGGCCCCTCCGATCGCATCGATCTCGTCGAAGAATATCAGGCAAGCCTTTTTCGAGCGCGCCATTTCGAACAGCTCGCGCACCATACGCGCACCCTCGCCGACGTACTTCTGCACCAGCTCCGAACCGATCACGCGGATGAAGCACGCATCGGTCCGGTTGGCCACGGCACGGGCGCACAGCGTTTTGCCGGTGCCGGGC…
Residual backbone sequence	GACTGGCggatccgGTaccAACTTTGTATAGAAAAGTTGAACGAGAAACGTAAAATGATATAAATATCAATATATTAAATTAGATTTTGCATAAAAAACAGACTACATAATACTGTAAAACACAACATATCCAGTCACTATGTACcctgcaggT
U6 Promoter followed by tethered gRNA N and O. Highted in Red and maroon respectively. U6 in purple. (running antisense)	aaaaaaaagcaccgaatcggtgcgcgctttttcaagctgaatacggactggattaaaaatcactgccttatttcaacttgctatgctgttttcacagcatagctctgaaacAGCACAACGTAGAAGTCCAAaacaggtgctttttttttatctgatgcaccgactcggtgccactttttcaagttgagtacggactaagccttattccaacttgctatgtttccatagctctggaacACGATCGGTATCTACGGTTTcaaggacgaggggaaaaaaggttgtatatatactttgcgctttcaatccttgctctagcgatgcataaaggatattcaagaaggattttttgcctgagtgtgactgttataaggttttgatcctgccgtaactcacgctaat…
U6 Promoter followed by tethered gRNA L and M. Highted in Red and maroon respectively. U6 in purple. (running antisense)	aaaaaaaagcaccgaatcggtgcgcactttttcaagttgtgtacggactggattaaaaatcactgccttattttaacttgctatgcttttcagcatagctctaaaacTCGTACTTCTGCTGGAACCAcaggtggcatcagacttggtcagagtgagcaccgactcggtgccactttttcaagttgataacggactagccttattttaacttgctatttctagctctaaaacTCTGACCAAGGAGGACGCGAcaaggacgaggggaaaaaaggttgtatatatactttgcgctttcaatccttgctctagcgatgcataaaggatattcaagaaggattttttgcctgagtgtgactgttataaggttttgatcctgccgtaactcacgctaatgtgatg…
Actin 5C promoter. (running sense)	CTAGTTCTAGTGTTCCCACAATGGCGCATGTGCTTGTGTGTGAGGCGTCTCTCTCTTCGTCTCtgTTGCGCAAACGCATAGACTGCACTGAaAAAATCGATTACCTATTTTTTATGAATGAATATTTGCACTATTACTATTCAAAACTATTAAGATAGCAATCACATTCAATAGCCAAATACTATACCACCTGAGCGATGCAACGAAATGATCAATTTGAGCAAAAATGCTGCATATTTAGGACGGCATCATTATAGAAATGCTTCTTGCTGTGTACTTTTCTCTCGTCTGGCAGCTGTTTCGCCGTTATTGTTAAAACCGGCTTAAGTTAGGTGTGTTTTCTACGACTAGTGAatgCCCTACTAGAAGATGTGTGTTGCACAAAaTGTCCCTGgAATA…
DsRed coding (sense)	ATGGCCTCCTCCGAGAACGTCATCACCGAGTTCATGCGCTTCAAGGTGCGCATGGAGGGCACCGTGAACGGCCACGAGTTCGAGATCGAGGGCGAGGGCGAGGGCCGCCCCTACGAGGGCCACAACACCGTGAAGCTGAAGGTGACCAAGGGCGGCCCCCTGCCCTTCGCCTGGGACATCCTGTCCCCCCAGTTCCAGTACGGCTCCAAGGTGTACGTGAAGCACCCCGCCGACATCCCCGACTACAAGAAGCTGTCCTTCCCCGAGGGCTTCAAGTGGGAGCGCGTGATGAACTTCGAGGACGGCGGCGTGGCGACCGTGACCCAGGACTCCTCCCTGCAGGACGGCTGCTTCATCTACAAGGTGAAGTTCATCGGCGTGAACTTCCCCTCCGACGGC…
Sv40 terminus	CGGCCGCGACTCTAGATCATAATCAGCCATACCACATTTGTAGAGGTTTTACTTGCTTTAAAAAACCTCCCACACCTCCCCCTGAACCTGAAACATAAAATGAATGCAATTGTTGTTGTTAACTTGTTTATTGCAGCTTATAATGGTTACAAATAAAGCAATAGCATCACAAATTTCACAAATAAAGCATTTTTTTCACTGCA
LoxP, PiggyBac Terminal Repeat, M13R	TTCTAGTTGTGGTTTGTCCAAACTATAACTTCGTATAATGTATGCTATACGAAGTTATTACTCGAGGTCGACGGTATCGATAAGCTTGATATCTATAACAAGAAAATATATATATAATAAGTTATCACGTAAGTAGAACATGAAATAACAATATAATTATCGTATGAGTTAAATCTTAAAAGTCACGTAAAAGATAATCATGCGTCATTTTGACTCACGCGGTCGTTATAGTTCAAAATCAGTGACACTTACCGCATTGACAAGCACGCCTCACGGGAGCTCCAAGCGGCGACTGAGATGTCCTAAATGCACAGCGACGGATTCGCGCTATTTAGAAAGAGAGAGCAATATTTCAAGAATGCATGCGTCAATTTTACGCAGACTATCTTTCTAGGGTTA…
Backbone: LacOperator, CAP binding site	TGTGAAATTGTTATCCGCTCACAATTCCACACAACATACGAGCCGGAAGCATAAAGTGTAAAGCCTGGGGTGCCTAATGAGTGAGCTAACTCACATTAATTGCGTTGCGCTCACTGCCCGCTTTCCAGTCGGGAAACCTGTCGTGCCAGCTGCATTAATGAATCGGCCAACGCGCGGGGAGAGGCGGTTTGCGTATTGGGCGCTCTTCCGCTTCCTCGCTCACTGACTCGCTGCGCTCGGTCGTTCGGCTGCGGCGAGCGGTATCAGCTCACTCAAAGGCGGTAATACGGTTATCCACAGAATCAGGGGATAACGCAGGAAagaACATG
Vasa Promoter (sense)	CGATGTAGAACGCGAGCAAATTCTTTTCCTTCCATGACAGCAGCAGCcACAGTGGGAAGCCtAACGTCAGACGTGTTTGACATGCCGAgCTGGGCGGGAAAATTACcGCGTGCGCaTTGTTTTCAAGCAAATCACAACTCGCTGCAAACAAAACCGTTGAGAAATTGATTGTTTTATAATTTGTATTtTATTTTATTTGTTATAATAAACTAAAAAGACATACTTTTTGCATtTTTTATACATAAAAACATACATaCAGCATTATAAAACACATATAAgCCCTCCCTGTAGAGTCCCGTgTCGAAATCTTCCATCCaAGTTGCACAGTACGACGGACGAGTAGGCCGTGTggGTGCAAAaTCCAGCaTTTtGCtGTCTTTTGCTCGGAGtACTCtCGGC…
PiggyBac Transposase (sense)	atgggctctagcctggacgacgagcacatcctgagcgccctgctgcagagcgacgacgaactggtgggcgaggacagcgacagcgagGTCAGCGACCACGTGTCCGAGGACGACGTGCAGTCCGACACCGAGGAAGCCTTCATCGACGAGGTGCACGAAgtgcagcctaccagcagcggctccgagatcctggacgagcagaacgtgatcgagcagccTGGCAGCTCCCTGGCCAGCAACAGAATCCTGACCCTGCCCCAGAGAACCATCAGAggcaagaacaagcactgctggtccacctccaagagcaccaggcggagcagAGTGTCCGCCCTGAACATCGTGCGGAGCCAGAGGGGCCCCACCAGAATGTGCAGAaacatctacgaccccctgctg…
Ori and backbone	catgTGAGCAAAAGGCCAGCAAAAGGCCAGGAACCGTAAAAAGGCCGCGTTGCTGGCGTTTTTCCATAGGCTCCGCCCCCCTGACGAGCATCACAAAAATCGACGCTCAAGTCAGAGGTGGCGAAACCCGACAGGACTATAAAGATACCAGGCGTTTCCCCCTGGAAGCTCCCTCGTGCGCTCTCCTGTTCCGACCCTGCCGCTTACCGGATACCTGTCCGCCTTTCTCCCTTCGGGAAGCGTGGCGCTTTCTCATAGCTCACGCTGTAGGTATCTCAGTTCGGTGTAGGTCGTTCGCTCCAAGCTGGGCTGTGTGCACGAACCCCCCGTTCAGCCCGACCGCTGCGCCTTATCCGGTAACTATCGTCTTGAGTCCAACCCGGTAAGACACGACTTATC…
KanR	ATGAGCCATATTCAACGGGAAACGTCGAGGCCGCGATTAAATTCCAACATGGATGCTGATTTATATGGGTATAAATGGGCTCGCGATAATGTCGGGCAATCAGGTGCGACAATCTATCGCTTGTATGGGAAGCCCGATGCGCCAGAGTTGTTTCTGAAACATGGCAAAGGTAGCGTTGCCAATGATGTTACAGATGAGATGGTCAGACTAAACTGGCTGACGGAATTTATGCCTCTTCCGACCATCAAGCATTTTATCCGTACTCCTGATGATGCATGGTTACTCACCACTGCGATCCCCGGAAAAACAGCATTCCAGGTATTAGAAGAATATCCTGATTCAGGTGAAAATATTGTTGATGCGCTGGCAGTGTTCCTGCGCCGGTTGCATTCGATTCCT…

### Sheet: Table S2 gDLT sequence
Description	Sequence
attB	tcgaCGATGTAGGTCACaGTCTCGAAGCCGCGGTGCGGGTGCCAGGGCGTGCCCTTGGGCTCCCCGGGCGCGTACTCCACCTCACCCATCTGGTCCATCATGATGAACGGGTCGAGGTGGCGGTAGTTGATCCCGGCGAACGCGCGGCGCACCGGGAAGCCCTCGCCCTCGAAACCGCTGGGCGCGGTGGTCACGGTGAGCACGGGACGTGCGACGGCGTCGGCGGGTGCGGATACGCGGGGCAGCGTCAGCGGGTTCTCGACGGTCACGGCGGGCA
random 20bp	GTATCGAgtttaaacAGATG
sv40 terminator	TAGACATAATCAGCCATACCACATTTGTAGAGGTTTTACTTGCTTTAAAAAACCTCCCACACCTCCCCCTGAACCTGAAACATAAAATGAATGCAATTGTTGTTGTTAACTTGTTTATTGCAGCTTATAATGGTTACAAATAAAGCAATAGCATCACAAATTTCACAAATAAAGCATTTTTCTTCACTGCATTCTAGTTGTGGTTTGTCCAAACTCATCAATGTATC
intergenic sequence	ctagCATGGATGTTTTCCCAGTCACGACGTTGTAAAACGACGGCCAGTCTTAAACACTAGAACTAG
U6 promoter expressing tethered gRNAs L and M, highlighted in red and maroon respectively, with U6 shown in purple	ccacatatacactgaagcggtttggctcttggttattctagaaaactctgtttttgaattaatcataggaaaactgtttattcttttttgatatttcaacgtattacaatgaatagtaacttttgattaaaaaagagatgaagcaatacaagaaatgttgaaaagtttatgaaacatcacattagcgtgagttacggcaggatcaaaaccttataacagtcacactcaggcaaaaaatccttcttgaatatcctttatgcatcgctagagcaaggattgaaagcgcaaagtatatatacaaccttttttcccctcgtccttgTCGCGTCCTCCTTGGTCAGAgttttagagctagaaatagcaagttaaaataaggctagtccgttatcaacttgaaaa…
U6 promoter expressing tethered gRNAs N and O, highlighted in red and maroon respectively, with U6 shown in purple	tctaccacatatacactgaagcggtttggctcttggttattctagaaaactctgtttttgaattaatcataggaaaactgtttattcttttttgatatttcaacgtattacaatgaatagtaacttttgattaaaaaagagatgaagcaatacaagaaatgttgaaaagtttatgaaacatcacattagcgtgagttacggcaggatcaaaaccttataacagtcacactcaggcaaaaaatccttcttgaatatcctttatgcatcgctagagcaaggattgaaagcgcaaagtatatatacaaccttttttcccctcgtccttgAAACCGTAGATACCGATCGTgttccagagctatggaaacatagcaagttggaataaggcttagtccgtactca…
intergenic sequence	AcctgcaggGTACATAGGACTGGATATGTTG
truncated Nanos promoter	AATCGATTAACCGGCAACAGTCCGGTCCCGAGCTGCCCGAATAATCGACGTTCTACTGTATTCCTACCGACTTTTTGATATGCCTACTGACTCACCGATGAGCCCCCTAAAACTACCGATTTTTTATTTATCCTACCGAAAATCACAGATTTTTTCGTAATACTGACCAAAAAGTCATGTAATCATTTCCCAAATCACTTAATGTATTAAACTCCATATGGAAATCACTAGCAACCAGAACAAGAAGTTCAACAGAGACAACCaaggcccgtgacTGTACTTCATGAGATGCGATGATATCGGACGCGCTGGTAAAATTTTATATGGTATTTGAAAGATACTGTAAGACGTGCGATTTTTTAATACGATGGAATCAATTCAAgAGTCAATTATGcaggA…
Cas9 with N-terminal FLAG tag	ATGGACTATAAGGACCACGACGGAGACTACAAGGATCATGATATTGATTACAAAGACGATGACGATAAGATGGCCCCAAAGAAGAAGCGGAAGGTCGGTATCCACGGAGTCCCAGCAGCCGACAAGAAGTACAGCATCGGCCTGGACATCGGCACCAACTCTGTGGGCTGGGCCGTGATCACCGACGAGTACAAGGTGCCCAGCAAGAAATTCAAGGTGCTGGGCAACACCGACCGGCACAGCATCAAGAAGAACCTGATCGGAGCCCTGCTGTTCGACAGCGGCGAAACAGCCGAGGCCACCCGGCTGAAGAGAACCGCCAGAAGAAGATACACCAGACGGAAGAACCGGATCTGCTATCTGCAAGAGATCTTCAGCAACGAGATGGCCAAGGTGGAC…
Nanos 3'UTR	TAGGACAGAGTCGTTCGTTCATTCCTTTTTTATTACTTTACAACACATCCAAAGCTCTGTGAGCTTCAAGCAACAGGTAGTAGCTGACATCGGAACTGGTGGGCAAGAAAGGCTTGCAGCAAATATGTTTTTGGCTGCTCGGAGAATGTTGAAGATATATTTATTTAGGAAAAGTGGAACTTTATGCAGGATGAATAATTTTGCCATCGAATCAAATAGCGTAAGTAGGTAGAGTGAAAAATCGATCTTAAAAGGATGATTTCCACGTTCGAACATTACACATTAAGGATGGTATCCATACATACGAATGCGGTTTAAATTCAATATTTACCTTGAAGCAGATGTTCGTATCATTTCCTCCTTAGCATCTTTATGTCTATACTTCTTTTAAGGACAACA…
intergenic sequence	TTAAGCTCGGGCCCCTACAGGTCACTAATACCATCTAAGTAGTTGATTCATAGTGACTGGATATGTTGTGTTTTACAGTATTATGTAGTCTGTTTTTTATGCAAAATCTAATTTAATATATTGATATTTATATCATTTTACGTTTCTCGTTCAACTTTTCTATACAAAGTTggtACcggatccagagacc
LacOperon and LacZ (shown in Blue)	CGCAACGCAATTAATGTGAGTTAGCTCACTCATTAGGCACCCCAGGCTTTACACTTTATGCTTCCGGCTCGTATGTTGTGTGGAATTGTGAGCGGATAACAATTTCACACAGGAAACAGCTATGACCATGATTACGCCAAGCGCGCAATTAACCCTCACTAAAGGGAACAAAAGCTGGAGCTCCACCGCGGTGGCGGCCGCTCTAGAACTAGTGGATCCCCCGGGCTGCAGGAATTCGATATCAAGCTTATCGATACCGTCGACCTCGAGGGGGGGCCCGGTACCCAATTCGCCCTATAGTGAGTCGTATTACGCGCGCTCACTGGCCGTCGTTTTACAACGTCGTGACTGGGAAAACCCTGGCGTTACCCAACTTAATCGCCTTGCAGCACATCCCCC…
Sv40 terminator (red)	GGTGATGGTTCACGTAGTGGGCCATCGCCCTGATAGACGGTTTTTCGCCCTTTGACGTTGGAGTCCACGTTCTTTAATAGTGGACTCTTGTTCCAAACTGGAACAACACTCAACCCTATCTCGGTCTATTCTTTTGATTTATAAGGGATTTTGCCGATTTCGGCCTATTGGTTAAAAAATGAGCTGATTTAACAAAAATTTAACGCGggtctccgcttCTAGACATAATCAGCCATACCACATTTGTAGAGGTTTTACTTGCTTTAAAAAACCTCCCACACCTCCCCCTGAACCTGAAACATAAAATGAATGCAATTGTTGTTGTTAACTTGTTTATTGCAGCTTATAATGGTTACAAATAAAGCAATAGCATCACAAATTTCACAAATAAAGCATTTT…
intergenic sequence	tcgaCGATGgtccGGCAattCCTGCAGACTTCCGGTATCTCGCGTTTGTTTGATCGCACGGTTCCCACAATGGTTAATTCGAGCTCGCCC
3xP3-DsREd-Sv40, in green,orange, and red respectively	GGGGATCTAATTCAATTAGAGACTAATTCAATTAGAGCTAATTCAATTAGGATCCAAGCTTATCGATTTCGAACCCTCGACCGCCGGAGTATAAATAGAGGCGCTTCGTCTACGGAGCGACAATTCAATTCAAACAAGCAAAGTGAACACGTCGCTAAGCGAAAGCTAAGCAAATAAACAAGCGCAGCTGAACAAGCTAAACAATCGGGGTACCGCTAGAGTCGACGGTACCGCGGGCCCGGGATCCACCGGTCGCCACCATGGTGCGCTCCTCCAAGAACGTCATCAAGGAGTTCATGCGCTTCAAGGTGCGCATGGAGGGCACCGTGAACGGCCACGAGTTCGAGATCGAGGGCGAGGGCGAGGGCCGCCCCTACGAGGGCCACAACACCGTGAAGC…
intergenic sequence	AAGCTTATCGATACGCGTACGGCGCGTTATGGATCCActagcctagg
U6 promoter expressing tethered gRNAs P and Q, highlighted in red and maroon respectively, with U6 shown in purple (antisense)	aaaaaaaagcaccgactcggtgccactttttcaagttgagtacggactaagccttattccaacttgctatgtttccatagctctggaacCACGCACATATTCAAGATTCtggaacgtgcaggagcaggacagagtgcaccgaatcggtgcgcactttttcaagttgtgtacggactggattaaaaatcactgccttattttaacttgctatgcttttcagcatagctctaaaacAATGTCCCGCTCGACCGACAcaaggacgaggggaaaaaaggttgtatatatactttgcgctttcaatccttgctctagcgatgcataaaggatattcaagaaggattttttgcctgagtgtgactgttataaggttttgatcctgccgtaactcacgctaatgtg…
U6 promoter expressing tethered gRNAs S and R, highlighted in red and maroon respectively, with U6 shown in purple (antisense)	aaaaaaaagcaccgactcggtgccactttttcaagttgataacggactagccttattttaacttgctatttctagctctaaaacCGGCGTGGCGCTGAACTTGGccgagtcggatcaacttttgacctcctcgcaccgaatcggtgcgcgctttttcaagctgaatacggactggattaaaaatcactgccttatttcaacttgctatgctgttttcacagcatagctctgaaacCGAGGCGGTCAACAAGGTGAcaaggacgaggggaaaaaaggttgtatatatactttgcgctttcaatccttgctctagcgatgcataaaggatattcaagaaggattttttgcctgagtgtgactgttataaggttttgatcctgccgtaactcacgctaatgt…
intergenic sequence	GGAATcCCTAGAGCGGCCGCCACCGCGGTGGAGCTCGAGTACCCAGCTTTCTTGTACcgccggcg
attB	tcgaCGATGTAGGTCACaGTCTCGAAGCCGCGGTGCGGGTGCCAGGGCGTGCCCTTGGGCTCCCCGGGCGCGTACTCCACCTCACCCATCTGGTCCATCATGATGAACGGGTCGAGGTGGCGGTAGTTGATCCCGGCGAACGCGCGGCGCACCGGGAAGCCCTCGCCCTCGAAACCGCTGGGCGCGGTGGTCACGGTGAGCACGGGACGTGCGACGGCGTCGGCGGGTGCGGATACGCGGGGCAGCGTCAGCGGGTTCTCGACGGTCACGGCGGGCA

### Sheet: Table S3. tethered gRNA pair se
gRNA L&M	tcgcgtcctccttggtcagagttttagagctagaaatagcaagttaaaataaggctagtccgttatcaacttgaaaaagtggcaccgagtcggtgctcactctgaccaagtctgatgccacctgtggttccagcagaagtacgagttttagagctatgctgaaaagcatagcaagttaaaataaggcagtgatttttaatccagtccgtacacaacttgaaaaagtgcgcaccgattcggtgctttttttt
gRNA N&O	aaaccgtagataccgatcgtgttccagagctatggaaacatagcaagttggaataaggcttagtccgtactcaacttgaaaaagtggcaccgagtcggtgcatcagataaaaaaaaagcacctgttttggacttctacgttgtgctgtttcagagctatgctgtgaaaacagcatagcaagttgaaataaggcagtgatttttaatccagtccgtattcagcttgaaaaagcgcgcaccgattcggtgctttttttt.
gRNA P&Q	tcaccttgttgaccgcctcggtttcagagctatgctgtgaaaacagcatagcaagttgaaataaggcagtgatttttaatccagtccgtattcagcttgaaaaagcgcgcaccgattcggtgcgaggaggtcaaaagttgatccgactcggccaagttcagcgccacgccggttttagagctagaaatagcaagttaaaataaggctagtccgttatcaacttgaaaaagtggcaccgagtcggtgctttttttt.
gRNA R&S	tgtcggtcgagcgggacattgttttagagctatgctgaaaagcatagcaagttaaaataaggcagtgatttttaatccagtccgtacacaacttgaaaaagtgcgcaccgattcggtgcactctgtcctgctcctgcacgttccagaatcttgaatatgtgcgtggttccagagctatggaaacatagcaagttggaataaggcttagtccgtactcaacttgaaaaagtggcaccgagtcggtgctttttttt.
